# Negative and positive interspecific interactions involving jellyfish polyps in marine sessile communities

**DOI:** 10.1101/2022.06.29.498107

**Authors:** Jade Boughton, Andrew G. Hirst, Cathy H. Lucas, Matthew Spencer

## Abstract

1. Sessile marine invertebrates on hard substrates are one of the two canonical examples of communities structured by competition, but some aspects of their dynamics remain poorly understood. Jellyfish polyps are an important but under-studied component of these communities.
2. We determined how jellyfish polyps interact with their potential competitors in sessile marine hard-substrate communities, using a combination of experiments and modelling.
3. We carried out an experimental study of the interaction between polyps of the moon jellyfish *Aurelia aurita* and potential competitors on settlement panels, in which we determined the effects of reduction in relative abundance of either *A. aurita* or potential competitors at two depths. We predicted that removal of potential competitors would result in a relative increase in *A. aurita* that would not depend on depth, and that removal of *A. aurita* would result in a relative increase in potential competitors that would be stronger at shallower depths, where oxygen is less likely to be limiting.
4. Removal of potential competitors resulted in a relative increase in *A. aurita* at both depths, as predicted. Unexpectedly, removal of *A. aurita* resulted in a relative decrease in potential competitors at both depths. We investigated a range of models of competition for space, of which the most successful involved enhanced overgrowth of *A. aurita* by potential competitors, but none of these models was completely able to reproduce the observed pattern.
5. Our results suggest that interspecific interactions in this canonical example of a competitive system are more complex than is generally believed.
