## Supplementary material for "Negative and positive interspecific interactions involving jellyfish polyps in marine sessile communities": Data and code: alldata.txt

block	depthm	treatment	panel	date	prepost	Ascidiella.aspersa	Aurelia.aurita.on.competitor	Aurelia.aurita.on.panel	Bare.Panel	Botrylloides.spp.	Botryllus.schlosseri	Botryllus.schlosseri.on.competitor	Bugula.spp.	Molgula.tubifera
1	1	A	1	2019-08-06	Pre	0	0	0	99	1	0	0	0	0
1	1	C	2	2019-08-06	Pre	0	0	0	100	0	0	0	0	0
1	1	O	3	2019-08-06	Pre	0	0	0	100	0	0	0	0	0
1	3	C	4	2019-08-06	Pre	0	0	0	100	0	0	0	0	0
1	3	A	5	2019-08-06	Pre	0	0	0	100	0	0	0	0	0
1	3	O	6	2019-08-06	Pre	0	0	0	100	0	0	0	0	0
2	1	C	7	2019-08-06	Pre	0	0	0	100	0	0	0	0	0
2	1	O	8	2019-08-06	Pre	0	0	0	100	0	0	0	0	0
2	1	A	9	2019-08-06	Pre	0	0	0	99	1	0	0	0	0
2	3	O	10	2019-08-06	Pre	0	0	0	100	0	0	0	0	0
2	3	A	11	2019-08-06	Pre	0	0	0	100	0	0	0	0	0
2	3	C	12	2019-08-06	Pre	0	0	0	100	0	0	0	0	0
3	1	O	13	2019-08-06	Pre	0	0	0	100	0	0	0	0	0
3	1	A	14	2019-08-06	Pre	0	0	0	99	1	0	0	0	0
3	1	C	15	2019-08-06	Pre	0	0	0	99	1	0	0	0	0
3	3	O	16	2019-08-06	Pre	0	0	0	100	0	0	0	0	0
3	3	C	17	2019-08-06	Pre	0	0	0	100	0	0	0	0	0
3	3	A	18	2019-08-06	Pre	0	0	0	100	0	0	0	0	0
4	1	O	19	2019-08-06	Pre	0	0	0	98	2	0	0	0	0
4	1	C	20	2019-08-06	Pre	0	0	0	100	0	0	0	0	0
4	1	A	21	2019-08-06	Pre	0	0	0	100	0	0	0	0	0
4	3	A	22	2019-08-06	Pre	0	0	0	100	0	0	0	0	0
4	3	C	23	2019-08-06	Pre	0	0	0	100	0	0	0	0	0
4	3	O	24	2019-08-06	Pre	0	0	0	100	0	0	0	0	0
5	1	C	25	2019-08-06	Pre	0	0	0	96	4	0	0	0	0
5	1	A	26	2019-08-06	Pre	0	0	0	100	0	0	0	0	0
5	1	O	27	2019-08-06	Pre	0	0	0	100	0	0	0	0	0
5	3	A	28	2019-08-06	Pre	0	0	0	100	0	0	0	0	0
5	3	O	29	2019-08-06	Pre	0	0	0	100	0	0	0	0	0
5	3	C	30	2019-08-06	Pre	0	0	0	100	0	0	0	0	0
6	1	A	31	2019-08-06	Pre	0	0	0	98	2	0	0	0	0
6	1	O	32	2019-08-06	Pre	0	0	0	98	2	0	0	0	0
6	1	C	33	2019-08-06	Pre	0	0	0	100	0	0	0	0	0
6	3	O	34	2019-08-06	Pre	0	0	0	100	0	0	0	0	0
6	3	A	35	2019-08-06	Pre	0	0	0	100	0	0	0	0	0
6	3	C	36	2019-08-06	Pre	0	0	0	100	0	0	0	0	0
7	1	A	37	2019-08-06	Pre	0	0	0	98	2	0	0	0	0
7	1	C	38	2019-08-06	Pre	0	0	0	100	0	0	0	0	0
7	1	O	39	2019-08-06	Pre	0	0	0	100	0	0	0	0	0
7	3	O	40	2019-08-06	Pre	0	0	0	100	0	0	0	0	0
7	3	A	41	2019-08-06	Pre	0	0	0	100	0	0	0	0	0
7	3	C	42	2019-08-06	Pre	0	0	0	100	0	0	0	0	0
8	1	O	43	2019-08-06	Pre	0	0	0	99	1	0	0	0	0
8	1	C	44	2019-08-06	Pre	0	0	0	100	0	0	0	0	0
8	1	A	45	2019-08-06	Pre	0	0	0	99	1	0	0	0	0
8	3	C	46	2019-08-06	Pre	0	0	0	100	0	0	0	0	0
8	3	O	47	2019-08-06	Pre	0	0	0	100	0	0	0	0	0
8	3	A	48	2019-08-06	Pre	0	0	0	100	0	0	0	0	0
9	1	C	49	2019-08-06	Pre	0	0	0	100	0	0	0	0	0
9	1	O	50	2019-08-06	Pre	0	0	0	97	3	0	0	0	0
9	1	A	51	2019-08-06	Pre	0	0	0	99	1	0	0	0	0
9	3	C	52	2019-08-06	Pre	0	0	0	100	0	0	0	0	0
9	3	A	53	2019-08-06	Pre	0	0	0	100	0	0	0	0	0
9	3	O	54	2019-08-06	Pre	0	0	0	100	0	0	0	0	0
10	1	C	55	2019-08-06	Pre	0	0	0	98	2	0	0	0	0
10	1	O	56	2019-08-06	Pre	0	0	0	99	1	0	0	0	0
10	1	A	57	2019-08-06	Pre	0	0	0	99	1	0	0	0	0
10	3	C	58	2019-08-06	Pre	0	0	0	100	0	0	0	0	0
10	3	A	59	2019-08-06	Pre	0	0	0	100	0	0	0	0	0
10	3	O	60	2019-08-06	Pre	0	0	0	100	0	0	0	0	0
1	1	A	1	2019-08-06	Post	0	0	0	99	1	0	0	0	0
1	1	C	2	2019-08-06	Post	0	0	0	100	0	0	0	0	0
1	1	O	3	2019-08-06	Post	0	0	0	100	0	0	0	0	0
1	3	C	4	2019-08-06	Post	0	0	0	100	0	0	0	0	0
1	3	A	5	2019-08-06	Post	0	0	0	100	0	0	0	0	0
1	3	O	6	2019-08-06	Post	0	0	0	100	0	0	0	0	0
2	1	C	7	2019-08-06	Post	0	0	0	100	0	0	0	0	0
2	1	O	8	2019-08-06	Post	0	0	0	100	0	0	0	0	0
2	1	A	9	2019-08-06	Post	0	0	0	99	1	0	0	0	0
2	3	O	10	2019-08-06	Post	0	0	0	100	0	0	0	0	0
2	3	A	11	2019-08-06	Post	0	0	0	100	0	0	0	0	0
2	3	C	12	2019-08-06	Post	0	0	0	100	0	0	0	0	0
3	1	O	13	2019-08-06	Post	0	0	0	100	0	0	0	0	0
3	1	A	14	2019-08-06	Post	0	0	0	99	1	0	0	0	0
3	1	C	15	2019-08-06	Post	0	0	0	99	1	0	0	0	0
3	3	O	16	2019-08-06	Post	0	0	0	100	0	0	0	0	0
3	3	C	17	2019-08-06	Post	0	0	0	100	0	0	0	0	0
3	3	A	18	2019-08-06	Post	0	0	0	100	0	0	0	0	0
4	1	O	19	2019-08-06	Post	0	0	0	100	0	0	0	0	0
4	1	C	20	2019-08-06	Post	0	0	0	100	0	0	0	0	0
4	1	A	21	2019-08-06	Post	0	0	0	100	0	0	0	0	0
4	3	A	22	2019-08-06	Post	0	0	0	100	0	0	0	0	0
4	3	C	23	2019-08-06	Post	0	0	0	100	0	0	0	0	0
4	3	O	24	2019-08-06	Post	0	0	0	100	0	0	0	0	0
5	1	C	25	2019-08-06	Post	0	0	0	96	4	0	0	0	0
5	1	A	26	2019-08-06	Post	0	0	0	100	0	0	0	0	0
5	1	O	27	2019-08-06	Post	0	0	0	99	1	0	0	0	0
5	3	A	28	2019-08-06	Post	0	0	0	100	0	0	0	0	0
5	3	O	29	2019-08-06	Post	0	0	0	100	0	0	0	0	0
5	3	C	30	2019-08-06	Post	0	0	0	100	0	0	0	0	0
6	1	A	31	2019-08-06	Post	0	0	0	98	2	0	0	0	0
6	1	O	32	2019-08-06	Post	0	0	0	100	0	0	0	0	0
6	1	C	33	2019-08-06	Post	0	0	0	100	0	0	0	0	0
6	3	O	34	2019-08-06	Post	0	0	0	100	0	0	0	0	0
6	3	A	35	2019-08-06	Post	0	0	0	100	0	0	0	0	0
6	3	C	36	2019-08-06	Post	0	0	0	100	0	0	0	0	0
7	1	A	37	2019-08-06	Post	0	0	0	98	2	0	0	0	0
7	1	C	38	2019-08-06	Post	0	0	0	100	0	0	0	0	0
7	1	O	39	2019-08-06	Post	0	0	0	100	0	0	0	0	0
7	3	O	40	2019-08-06	Post	0	0	0	100	0	0	0	0	0
7	3	A	41	2019-08-06	Post	0	0	0	100	0	0	0	0	0
7	3	C	42	2019-08-06	Post	0	0	0	100	0	0	0	0	0
8	1	O	43	2019-08-06	Post	0	0	0	100	0	0	0	0	0
8	1	C	44	2019-08-06	Post	0	0	0	100	0	0	0	0	0
8	1	A	45	2019-08-06	Post	0	0	0	99	1	0	0	0	0
8	3	C	46	2019-08-06	Post	0	0	0	100	0	0	0	0	0
8	3	O	47	2019-08-06	Post	0	0	0	100	0	0	0	0	0
8	3	A	48	2019-08-06	Post	0	0	0	100	0	0	0	0	0
9	1	C	49	2019-08-06	Post	0	0	0	100	0	0	0	0	0
9	1	O	50	2019-08-06	Post	0	0	0	100	0	0	0	0	0
9	1	A	51	2019-08-06	Post	0	0	0	99	1	0	0	0	0
9	3	C	52	2019-08-06	Post	0	0	0	100	0	0	0	0	0
9	3	A	53	2019-08-06	Post	0	0	0	100	0	0	0	0	0
9	3	O	54	2019-08-06	Post	0	0	0	100	0	0	0	0	0
10	1	C	55	2019-08-06	Post	0	0	0	98	2	0	0	0	0
10	1	O	56	2019-08-06	Post	0	0	0	100	0	0	0	0	0
10	1	A	57	2019-08-06	Post	0	0	0	99	1	0	0	0	0
10	3	C	58	2019-08-06	Post	0	0	0	100	0	0	0	0	0
10	3	A	59	2019-08-06	Post	0	0	0	100	0	0	0	0	0
10	3	O	60	2019-08-06	Post	0	0	0	100	0	0	0	0	0
1	1	A	1	2019-08-13	Pre	0	0	1	94	2	0	0	3	0
1	1	C	2	2019-08-13	Pre	0	0	2	86	8	1	0	3	0
1	1	O	3	2019-08-13	Pre	0	0	0	94	4	1	0	1	0
1	3	C	4	2019-08-13	Pre	0	0	8	91	0	0	0	1	0
1	3	A	5	2019-08-13	Pre	0	0	9	91	0	0	0	0	0
1	3	O	6	2019-08-13	Pre	0	0	5	93	2	0	0	0	0
2	1	C	7	2019-08-13	Pre	0	0	0	95	4	0	0	1	0
2	1	O	8	2019-08-13	Pre	0	0	0	99	0	0	0	0	1
2	1	A	9	2019-08-13	Pre	0	0	0	93	5	0	0	2	0
2	3	O	10	2019-08-13	Pre	0	0	15	85	0	0	0	0	0
2	3	A	11	2019-08-13	Pre	0	0	15	84	1	0	0	0	0
2	3	C	12	2019-08-13	Pre	0	0	17	83	0	0	0	0	0
3	1	O	13	2019-08-13	Pre	0	0	0	93	4	0	0	3	0
3	1	A	14	2019-08-13	Pre	0	0	0	92	7	0	0	1	0
3	1	C	15	2019-08-13	Pre	0	0	0	94	5	0	0	1	0
3	3	O	16	2019-08-13	Pre	0	0	30	70	0	0	0	0	0
3	3	C	17	2019-08-13	Pre	0	0	19	80	0	0	0	1	0
3	3	A	18	2019-08-13	Pre	0	0	13	86	0	0	0	1	0
4	1	O	19	2019-08-13	Pre	0	0	1	91	2	0	0	6	0
4	1	C	20	2019-08-13	Pre	0	0	0	90	7	0	0	0	3
4	1	A	21	2019-08-13	Pre	0	0	2	94	3	0	0	1	0
4	3	A	22	2019-08-13	Pre	0	0	25	75	0	0	0	0	0
4	3	C	23	2019-08-13	Pre	0	0	14	84	1	0	0	1	0
4	3	O	24	2019-08-13	Pre	0	0	5	95	0	0	0	0	0
5	1	C	25	2019-08-13	Pre	0	0	0	90	6	0	0	4	0
5	1	A	26	2019-08-13	Pre	0	0	0	86	8	0	0	6	0
5	1	O	27	2019-08-13	Pre	0	0	0	90	1	0	0	9	0
5	3	A	28	2019-08-13	Pre	0	0	14	86	0	0	0	0	0
5	3	O	29	2019-08-13	Pre	0	0	24	76	0	0	0	0	0
5	3	C	30	2019-08-13	Pre	0	0	3	97	0	0	0	0	0
6	1	A	31	2019-08-13	Pre	0	0	0	89	11	0	0	0	0
6	1	O	32	2019-08-13	Pre	0	0	0	97	2	0	0	1	0
6	1	C	33	2019-08-13	Pre	0	0	0	97	1	0	0	2	0
6	3	O	34	2019-08-13	Pre	0	0	19	81	0	0	0	0	0
6	3	A	35	2019-08-13	Pre	0	0	20	80	0	0	0	0	0
6	3	C	36	2019-08-13	Pre	0	0	15	85	0	0	0	0	0
7	1	A	37	2019-08-13	Pre	0	0	0	93	5	0	0	2	0
7	1	C	38	2019-08-13	Pre	0	0	0	86	6	0	0	8	0
7	1	O	39	2019-08-13	Pre	0	0	0	87	8	0	0	5	0
7	3	O	40	2019-08-13	Pre	0	0	18	82	0	0	0	0	0
7	3	A	41	2019-08-13	Pre	0	0	14	85	1	0	0	0	0
7	3	C	42	2019-08-13	Pre	0	0	15	84	1	0	0	0	0
8	1	O	43	2019-08-13	Pre	0	0	0	95	5	0	0	0	0
8	1	C	44	2019-08-13	Pre	0	0	0	94	5	0	0	1	0
8	1	A	45	2019-08-13	Pre	0	0	2	89	7	0	0	2	0
8	3	C	46	2019-08-13	Pre	0	0	1	99	0	0	0	0	0
8	3	O	47	2019-08-13	Pre	0	0	14	86	0	0	0	0	0
8	3	A	48	2019-08-13	Pre	0	0	6	93	1	0	0	0	0
9	1	C	49	2019-08-13	Pre	0	0	0	97	2	0	0	1	0
9	1	O	50	2019-08-13	Pre	0	0	0	95	2	0	0	3	0
9	1	A	51	2019-08-13	Pre	0	0	0	91	4	1	0	4	0
9	3	C	52	2019-08-13	Pre	0	0	16	84	0	0	0	0	0
9	3	A	53	2019-08-13	Pre	0	0	14	86	0	0	0	0	0
9	3	O	54	2019-08-13	Pre	0	0	13	87	0	0	0	0	0
10	1	C	55	2019-08-13	Pre	0	0	5	85	5	0	0	5	0
10	1	O	56	2019-08-13	Pre	0	0	5	91	1	0	0	3	0
10	1	A	57	2019-08-13	Pre	0	0	0	90	9	0	0	1	0
10	3	C	58	2019-08-13	Pre	0	0	12	88	0	0	0	0	0
10	3	A	59	2019-08-13	Pre	0	0	19	81	0	0	0	0	0
10	3	O	60	2019-08-13	Pre	0	0	4	95	1	0	0	0	0
1	1	A	1	2019-08-13	Post	0	0	1	94	2	0	0	3	0
1	1	C	2	2019-08-13	Post	0	0	0	96	4	0	0	0	0
1	1	O	3	2019-08-13	Post	0	0	0	98	0	0	0	2	0
1	3	C	4	2019-08-13	Post	0	0	8	91	0	0	0	1	0
1	3	A	5	2019-08-13	Post	0	0	3	97	0	0	0	0	0
1	3	O	6	2019-08-13	Post	0	0	6	94	0	0	0	0	0
2	1	C	7	2019-08-13	Post	0	0	0	95	4	0	0	1	0
2	1	O	8	2019-08-13	Post	0	0	0	99	1	0	0	0	0
2	1	A	9	2019-08-13	Post	0	0	0	95	5	0	0	0	0
2	3	O	10	2019-08-13	Post	0	0	15	85	0	0	0	0	0
2	3	A	11	2019-08-13	Post	0	0	9	91	0	0	0	0	0
2	3	C	12	2019-08-13	Post	0	0	17	83	0	0	0	0	0
3	1	O	13	2019-08-13	Post	0	0	0	95	3	0	0	2	0
3	1	A	14	2019-08-13	Post	0	0	0	92	7	0	0	1	0
3	1	C	15	2019-08-13	Post	0	0	0	94	5	0	0	1	0
3	3	O	16	2019-08-13	Post	0	0	30	70	0	0	0	0	0
3	3	C	17	2019-08-13	Post	0	0	19	80	0	0	0	1	0
3	3	A	18	2019-08-13	Post	0	0	1	98	0	0	0	1	0
4	1	O	19	2019-08-13	Post	0	0	0	95	4	1	0	0	0
4	1	C	20	2019-08-13	Post	0	0	0	90	7	0	0	0	3
4	1	A	21	2019-08-13	Post	0	0	1	96	3	0	0	0	0
4	3	A	22	2019-08-13	Post	0	0	6	94	0	0	0	0	0
4	3	C	23	2019-08-13	Post	0	0	14	84	1	0	0	1	0
4	3	O	24	2019-08-13	Post	0	0	5	95	0	0	0	0	0
5	1	C	25	2019-08-13	Post	0	0	0	90	6	0	0	4	0
5	1	A	26	2019-08-13	Post	0	0	0	86	8	0	0	6	0
5	1	O	27	2019-08-13	Post	0	0	1	92	2	0	0	5	0
5	3	A	28	2019-08-13	Post	0	0	6	94	0	0	0	0	0
5	3	O	29	2019-08-13	Post	0	0	24	76	0	0	0	0	0
5	3	C	30	2019-08-13	Post	0	0	3	97	0	0	0	0	0
6	1	A	31	2019-08-13	Post	0	0	0	94	6	0	0	0	0
6	1	O	32	2019-08-13	Post	0	0	0	96	3	0	0	1	0
6	1	C	33	2019-08-13	Post	0	0	0	97	1	0	0	2	0
6	3	O	34	2019-08-13	Post	0	0	19	81	0	0	0	0	0
6	3	A	35	2019-08-13	Post	0	0	13	87	0	0	0	0	0
6	3	C	36	2019-08-13	Post	0	0	15	85	0	0	0	0	0
7	1	A	37	2019-08-13	Post	0	0	0	93	5	0	0	2	0
7	1	C	38	2019-08-13	Post	0	0	0	86	6	0	0	8	0
7	1	O	39	2019-08-13	Post	0	0	0	93	3	1	0	3	0
7	3	O	40	2019-08-13	Post	0	0	18	82	0	0	0	0	0
7	3	A	41	2019-08-13	Post	0	0	8	91	1	0	0	0	0
7	3	C	42	2019-08-13	Post	0	0	15	84	1	0	0	0	0
8	1	O	43	2019-08-13	Post	0	0	0	94	2	0	0	4	0
8	1	C	44	2019-08-13	Post	0	0	0	94	5	0	0	1	0
8	1	A	45	2019-08-13	Post	0	0	0	95	3	0	0	2	0
8	3	C	46	2019-08-13	Post	0	0	1	99	0	0	0	0	0
8	3	O	47	2019-08-13	Post	0	0	14	86	0	0	0	0	0
8	3	A	48	2019-08-13	Post	0	0	6	92	2	0	0	0	0
9	1	C	49	2019-08-13	Post	0	0	0	97	2	0	0	1	0
9	1	O	50	2019-08-13	Post	0	0	0	95	2	0	0	3	0
9	1	A	51	2019-08-13	Post	0	0	0	91	4	1	0	4	0
9	3	C	52	2019-08-13	Post	0	0	16	84	0	0	0	0	0
9	3	A	53	2019-08-13	Post	0	0	9	91	0	0	0	0	0
9	3	O	54	2019-08-13	Post	0	0	13	87	0	0	0	0	0
10	1	C	55	2019-08-13	Post	0	0	5	85	5	0	0	5	0
10	1	O	56	2019-08-13	Post	0	0	0	97	1	0	0	2	0
10	1	A	57	2019-08-13	Post	0	0	0	90	9	0	0	1	0
10	3	C	58	2019-08-13	Post	0	0	12	88	0	0	0	0	0
10	3	A	59	2019-08-13	Post	0	0	10	87	0	0	0	3	0
10	3	O	60	2019-08-13	Post	0	0	8	92	0	0	0	0	0
1	1	A	1	2019-08-20	Pre	0	0	1	87	6	0	0	6	0
1	1	C	2	2019-08-20	Pre	0	0	4	89	1	0	0	4	2
1	1	O	3	2019-08-20	Pre	0	0	0	94	4	1	0	0	1
1	3	C	4	2019-08-20	Pre	0	0	3	97	0	0	0	0	0
1	3	A	5	2019-08-20	Pre	0	0	11	84	5	0	0	0	0
1	3	O	6	2019-08-20	Pre	0	0	6	91	0	0	0	0	3
2	1	C	7	2019-08-20	Pre	0	0	0	88	11	0	0	0	1
2	1	O	8	2019-08-20	Pre	0	0	0	91	1	0	0	1	7
2	1	A	9	2019-08-20	Pre	0	0	0	79	9	0	0	1	11
2	3	O	10	2019-08-20	Pre	0	0	8	92	0	0	0	0	0
2	3	A	11	2019-08-20	Pre	0	0	6	94	0	0	0	0	0
2	3	C	12	2019-08-20	Pre	0	0	1	94	1	0	0	1	3
3	1	O	13	2019-08-20	Pre	0	0	0	92	5	0	0	0	3
3	1	A	14	2019-08-20	Pre	0	0	1	82	10	0	0	1	6
3	1	C	15	2019-08-20	Pre	0	0	0	82	10	0	0	2	6
3	3	O	16	2019-08-20	Pre	0	0	8	91	0	0	0	0	1
3	3	C	17	2019-08-20	Pre	0	0	5	93	0	0	0	1	1
3	3	A	18	2019-08-20	Pre	0	0	0	99	0	0	0	0	1
4	1	O	19	2019-08-20	Pre	0	0	0	86	10	1	0	2	1
4	1	C	20	2019-08-20	Pre	0	0	0	81	10	0	0	1	8
4	1	A	21	2019-08-20	Pre	0	0	0	84	11	0	0	3	2
4	3	A	22	2019-08-20	Pre	0	0	14	84	0	0	0	1	1
4	3	C	23	2019-08-20	Pre	0	0	10	86	0	0	0	4	0
4	3	O	24	2019-08-20	Pre	0	0	6	93	0	0	0	0	1
5	1	C	25	2019-08-20	Pre	0	0	0	76	14	1	0	1	8
5	1	A	26	2019-08-20	Pre	0	0	1	79	12	0	0	2	6
5	1	O	27	2019-08-20	Pre	0	0	0	90	3	0	0	4	3
5	3	A	28	2019-08-20	Pre	0	0	0	99	0	1	0	0	0
5	3	O	29	2019-08-20	Pre	0	0	10	90	0	0	0	0	0
5	3	C	30	2019-08-20	Pre	0	0	1	99	0	0	0	0	0
6	1	A	31	2019-08-20	Pre	0	0	0	89	10	0	0	0	1
6	1	O	32	2019-08-20	Pre	0	0	1	91	4	0	0	0	4
6	1	C	33	2019-08-20	Pre	0	0	0	76	15	0	0	0	9
6	3	O	34	2019-08-20	Pre	0	0	14	86	0	0	0	0	0
6	3	A	35	2019-08-20	Pre	0	0	10	89	1	0	0	0	0
6	3	C	36	2019-08-20	Pre	0	0	12	88	0	0	0	0	0
7	1	A	37	2019-08-20	Pre	0	0	0	86	7	1	0	4	2
7	1	C	38	2019-08-20	Pre	0	0	0	84	8	0	0	2	6
7	1	O	39	2019-08-20	Pre	0	0	0	91	4	1	0	4	0
7	3	O	40	2019-08-20	Pre	0	0	17	83	0	0	0	0	0
7	3	A	41	2019-08-20	Pre	0	0	4	95	0	0	0	0	1
7	3	C	42	2019-08-20	Pre	0	0	12	88	0	0	0	0	0
8	1	O	43	2019-08-20	Pre	0	0	0	96	3	0	0	1	0
8	1	C	44	2019-08-20	Pre	0	0	0	79	18	1	0	1	1
8	1	A	45	2019-08-20	Pre	0	0	0	83	8	3	0	4	2
8	3	C	46	2019-08-20	Pre	0	0	6	94	0	0	0	0	0
8	3	O	47	2019-08-20	Pre	0	0	12	88	0	0	0	0	0
8	3	A	48	2019-08-20	Pre	0	0	8	91	1	0	0	0	0
9	1	C	49	2019-08-20	Pre	0	0	0	86	8	1	0	5	0
9	1	O	50	2019-08-20	Pre	0	0	0	89	3	2	0	5	1
9	1	A	51	2019-08-20	Pre	0	0	0	79	12	0	0	8	1
9	3	C	52	2019-08-20	Pre	0	0	9	91	0	0	0	0	0
9	3	A	53	2019-08-20	Pre	0	0	15	85	0	0	0	0	0
9	3	O	54	2019-08-20	Pre	0	0	14	86	0	0	0	0	0
10	1	C	55	2019-08-20	Pre	0	0	0	92	5	0	0	2	1
10	1	O	56	2019-08-20	Pre	0	0	0	92	5	0	0	1	2
10	1	A	57	2019-08-20	Pre	0	0	0	88	9	0	0	1	2
10	3	C	58	2019-08-20	Pre	0	0	2	96	0	0	0	2	0
10	3	A	59	2019-08-20	Pre	0	0	10	88	0	0	0	2	0
10	3	O	60	2019-08-20	Pre	0	0	5	90	0	1	0	3	1
1	1	A	1	2019-08-20	Post	0	0	0	92	3	0	0	5	0
1	1	C	2	2019-08-20	Post	0	0	4	89	1	0	0	4	2
1	1	O	3	2019-08-20	Post	0	0	0	100	0	0	0	0	0
1	3	C	4	2019-08-20	Post	0	0	3	97	0	0	0	0	0
1	3	A	5	2019-08-20	Post	0	0	9	89	2	0	0	0	0
1	3	O	6	2019-08-20	Post	0	0	3	97	0	0	0	0	0
2	1	C	7	2019-08-20	Post	0	0	0	88	11	0	0	0	1
2	1	O	8	2019-08-20	Post	0	0	0	97	1	0	0	0	2
2	1	A	9	2019-08-20	Post	0	0	0	86	7	0	0	2	5
2	3	O	10	2019-08-20	Post	0	0	7	93	0	0	0	0	0
2	3	A	11	2019-08-20	Post	0	0	3	97	0	0	0	0	0
2	3	C	12	2019-08-20	Post	0	0	1	94	1	0	0	1	3
3	1	O	13	2019-08-20	Post	0	0	0	92	4	0	0	1	3
3	1	A	14	2019-08-20	Post	0	0	0	91	7	0	0	0	2
3	1	C	15	2019-08-20	Post	0	0	0	82	10	0	0	2	6
3	3	O	16	2019-08-20	Post	0	0	12	88	0	0	0	0	0
3	3	C	17	2019-08-20	Post	0	0	5	93	0	0	0	1	1
3	3	A	18	2019-08-20	Post	0	0	0	99	1	0	0	0	0
4	1	O	19	2019-08-20	Post	0	0	0	96	1	1	0	1	1
4	1	C	20	2019-08-20	Post	0	0	0	81	10	0	0	1	8
4	1	A	21	2019-08-20	Post	0	0	0	92	3	0	0	1	4
4	3	A	22	2019-08-20	Post	0	0	13	85	0	0	0	1	1
4	3	C	23	2019-08-20	Post	0	0	10	86	0	0	0	4	0
4	3	O	24	2019-08-20	Post	0	0	7	89	0	0	0	4	0
5	1	C	25	2019-08-20	Post	0	0	0	76	14	1	0	1	8
5	1	A	26	2019-08-20	Post	0	0	0	84	6	2	0	0	8
5	1	O	27	2019-08-20	Post	0	0	0	91	4	0	0	0	5
5	3	A	28	2019-08-20	Post	0	0	0	100	0	0	0	0	0
5	3	O	29	2019-08-20	Post	0	0	5	94	1	0	0	0	0
5	3	C	30	2019-08-20	Post	0	0	1	99	0	0	0	0	0
6	1	A	31	2019-08-20	Post	0	0	0	89	10	0	0	0	1
6	1	O	32	2019-08-20	Post	0	0	0	93	2	0	0	1	4
6	1	C	33	2019-08-20	Post	0	0	0	76	15	0	0	0	9
6	3	O	34	2019-08-20	Post	0	0	7	93	0	0	0	0	0
6	3	A	35	2019-08-20	Post	0	0	6	94	0	0	0	0	0
6	3	C	36	2019-08-20	Post	0	0	12	88	0	0	0	0	0
7	1	A	37	2019-08-20	Post	0	0	0	83	12	0	0	3	2
7	1	C	38	2019-08-20	Post	0	0	0	84	8	0	0	2	6
7	1	O	39	2019-08-20	Post	0	0	0	92	4	0	0	3	1
7	3	O	40	2019-08-20	Post	0	0	12	87	1	0	0	0	0
7	3	A	41	2019-08-20	Post	0	0	10	89	0	0	0	0	1
7	3	C	42	2019-08-20	Post	0	0	12	88	0	0	0	0	0
8	1	O	43	2019-08-20	Post	0	0	0	99	0	1	0	0	0
8	1	C	44	2019-08-20	Post	0	0	0	79	18	1	0	1	1
8	1	A	45	2019-08-20	Post	0	0	0	77	16	1	0	6	0
8	3	C	46	2019-08-20	Post	0	0	6	94	0	0	0	0	0
8	3	O	47	2019-08-20	Post	0	0	6	94	0	0	0	0	0
8	3	A	48	2019-08-20	Post	0	0	4	94	1	0	0	1	0
9	1	C	49	2019-08-20	Post	0	0	0	86	8	1	0	5	0
9	1	O	50	2019-08-20	Post	0	0	0	91	2	0	0	3	4
9	1	A	51	2019-08-20	Post	0	0	0	82	9	0	0	7	2
9	3	C	52	2019-08-20	Post	0	0	9	91	0	0	0	0	0
9	3	A	53	2019-08-20	Post	0	0	7	90	0	0	0	2	1
9	3	O	54	2019-08-20	Post	0	0	12	88	0	0	0	0	0
10	1	C	55	2019-08-20	Post	0	0	0	92	5	0	0	2	1
10	1	O	56	2019-08-20	Post	0	0	0	94	1	0	0	2	3
10	1	A	57	2019-08-20	Post	0	0	0	87	8	0	0	0	5
10	3	C	58	2019-08-20	Post	0	0	2	96	0	0	0	2	0
10	3	A	59	2019-08-20	Post	0	0	7	91	0	0	0	2	0
10	3	O	60	2019-08-20	Post	0	0	5	92	0	0	0	1	2
1	1	A	1	2019-08-27	Pre	0	0	0	79	7	1	0	12	1
1	1	C	2	2019-08-27	Pre	0	0	0	80	10	1	0	3	6
1	1	O	3	2019-08-27	Pre	0	0	0	93	2	1	0	2	2
1	3	C	4	2019-08-27	Pre	0	0	0	97	0	0	0	0	3
1	3	A	5	2019-08-27	Pre	0	0	15	83	0	0	0	0	2
1	3	O	6	2019-08-27	Pre	0	0	7	90	0	0	0	1	2
2	1	C	7	2019-08-27	Pre	0	0	0	59	20	1	0	6	14
2	1	O	8	2019-08-27	Pre	0	0	0	88	0	0	0	2	10
2	1	A	9	2019-08-27	Pre	0	0	0	68	9	0	0	3	20
2	3	O	10	2019-08-27	Pre	0	0	14	86	0	0	0	0	0
2	3	A	11	2019-08-27	Pre	0	0	12	86	0	0	0	0	2
2	3	C	12	2019-08-27	Pre	0	0	7	83	1	0	0	2	7
3	1	O	13	2019-08-27	Pre	0	0	0	77	3	3	0	2	15
3	1	A	14	2019-08-27	Pre	0	0	0	53	23	5	0	2	17
3	1	C	15	2019-08-27	Pre	0	0	0	54	9	1	0	10	26
3	3	O	16	2019-08-27	Pre	0	0	8	90	0	0	0	0	2
3	3	C	17	2019-08-27	Pre	0	0	1	98	0	0	0	1	0
3	3	A	18	2019-08-27	Pre	0	0	0	94	3	0	0	1	2
4	1	O	19	2019-08-27	Pre	0	0	0	69	5	1	0	6	19
4	1	C	20	2019-08-27	Pre	0	0	0	47	15	1	0	0	37
4	1	A	21	2019-08-27	Pre	0	0	0	66	6	1	0	6	21
4	3	A	22	2019-08-27	Pre	0	0	16	79	0	0	0	0	5
4	3	C	23	2019-08-27	Pre	0	0	15	77	1	0	0	1	6
4	3	O	24	2019-08-27	Pre	0	0	13	79	0	0	0	1	7
5	1	C	25	2019-08-27	Pre	0	0	1	51	15	5	0	10	18
5	1	A	26	2019-08-27	Pre	0	0	0	55	18	1	0	7	19
5	1	O	27	2019-08-27	Pre	0	0	0	84	7	1	0	3	5
5	3	A	28	2019-08-27	Pre	0	0	1	98	1	0	0	0	0
5	3	O	29	2019-08-27	Pre	0	0	19	81	0	0	0	0	0
5	3	C	30	2019-08-27	Pre	0	0	1	95	1	0	0	2	1
6	1	A	31	2019-08-27	Pre	0	0	0	64	21	0	0	4	11
6	1	O	32	2019-08-27	Pre	0	0	0	73	1	3	0	9	14
6	1	C	33	2019-08-27	Pre	0	0	0	70	13	0	0	5	12
6	3	O	34	2019-08-27	Pre	0	0	9	90	0	0	0	0	1
6	3	A	35	2019-08-27	Pre	0	0	20	80	0	0	0	0	0
6	3	C	36	2019-08-27	Pre	0	0	14	82	0	0	0	0	4
7	1	A	37	2019-08-27	Pre	0	0	1	58	13	2	0	10	16
7	1	C	38	2019-08-27	Pre	0	0	0	58	16	0	0	3	23
7	1	O	39	2019-08-27	Pre	0	0	0	73	1	0	0	13	13
7	3	O	40	2019-08-27	Pre	0	0	13	85	0	0	0	0	2
7	3	A	41	2019-08-27	Pre	0	0	11	79	1	0	0	0	9
7	3	C	42	2019-08-27	Pre	0	0	12	83	0	0	0	0	5
8	1	O	43	2019-08-27	Pre	0	0	0	85	4	0	0	6	5
8	1	C	44	2019-08-27	Pre	0	0	0	59	24	1	0	6	10
8	1	A	45	2019-08-27	Pre	0	0	0	40	32	5	0	15	8
8	3	C	46	2019-08-27	Pre	0	0	9	86	0	0	0	0	5
8	3	O	47	2019-08-27	Pre	0	0	9	87	0	0	0	0	4
8	3	A	48	2019-08-27	Pre	0	0	11	88	1	0	0	0	0
9	1	C	49	2019-08-27	Pre	0	0	0	50	16	5	0	18	11
9	1	O	50	2019-08-27	Pre	0	0	0	77	2	0	0	16	5
9	1	A	51	2019-08-27	Pre	0	0	0	56	17	1	0	14	12
9	3	C	52	2019-08-27	Pre	0	0	13	82	0	0	0	0	5
9	3	A	53	2019-08-27	Pre	0	0	22	72	1	0	0	0	5
9	3	O	54	2019-08-27	Pre	0	0	13	82	0	0	0	0	5
10	1	C	55	2019-08-27	Pre	0	0	0	73	8	0	0	3	16
10	1	O	56	2019-08-27	Pre	0	0	1	76	3	0	0	4	16
10	1	A	57	2019-08-27	Pre	0	0	0	62	9	1	0	4	24
10	3	C	58	2019-08-27	Pre	0	0	1	96	0	0	0	2	1
10	3	A	59	2019-08-27	Pre	0	0	6	88	0	0	0	2	4
10	3	O	60	2019-08-27	Pre	0	0	20	75	0	0	0	0	5
1	1	A	1	2019-08-27	Post	0	0	0	85	6	2	0	5	2
1	1	C	2	2019-08-27	Post	0	0	0	80	10	1	0	3	6
1	1	O	3	2019-08-27	Post	0	0	0	97	1	2	0	0	0
1	3	C	4	2019-08-27	Post	0	0	0	97	0	0	0	0	3
1	3	A	5	2019-08-27	Post	0	0	3	88	3	0	0	0	6
1	3	O	6	2019-08-27	Post	0	0	6	93	0	0	0	1	0
2	1	C	7	2019-08-27	Post	0	0	0	59	20	1	0	6	14
2	1	O	8	2019-08-27	Post	0	0	0	91	1	0	0	0	8
2	1	A	9	2019-08-27	Post	0	0	0	66	12	3	0	4	15
2	3	O	10	2019-08-27	Post	0	0	11	89	0	0	0	0	0
2	3	A	11	2019-08-27	Post	0	0	1	93	0	0	0	0	6
2	3	C	12	2019-08-27	Post	0	0	7	83	1	0	0	2	7
3	1	O	13	2019-08-27	Post	0	0	0	89	1	0	0	0	10
3	1	A	14	2019-08-27	Post	0	0	0	57	20	2	0	5	16
3	1	C	15	2019-08-27	Post	0	0	0	54	9	1	0	10	26
3	3	O	16	2019-08-27	Post	0	0	4	96	0	0	0	0	0
3	3	C	17	2019-08-27	Post	0	0	1	98	0	0	0	1	0
3	3	A	18	2019-08-27	Post	0	0	0	97	3	0	0	0	0
4	1	O	19	2019-08-27	Post	0	0	0	90	2	0	0	1	7
4	1	C	20	2019-08-27	Post	0	0	0	47	15	1	0	0	37
4	1	A	21	2019-08-27	Post	0	0	0	57	13	4	0	8	18
4	3	A	22	2019-08-27	Post	0	0	9	84	0	0	0	0	7
4	3	C	23	2019-08-27	Post	0	0	15	77	1	0	0	1	6
4	3	O	24	2019-08-27	Post	0	0	3	92	0	0	0	0	5
5	1	C	25	2019-08-27	Post	0	0	1	51	15	5	0	10	18
5	1	A	26	2019-08-27	Post	0	0	0	71	16	2	0	5	6
5	1	O	27	2019-08-27	Post	0	0	0	88	0	1	0	6	5
5	3	A	28	2019-08-27	Post	0	0	0	98	1	1	0	0	0
5	3	O	29	2019-08-27	Post	0	0	11	88	0	0	0	0	1
5	3	C	30	2019-08-27	Post	0	0	1	95	1	0	0	2	1
6	1	A	31	2019-08-27	Post	0	0	0	71	15	2	0	6	6
6	1	O	32	2019-08-27	Post	0	0	0	76	2	1	0	2	19
6	1	C	33	2019-08-27	Post	0	0	0	70	13	0	0	5	12
6	3	O	34	2019-08-27	Post	0	0	5	95	0	0	0	0	0
6	3	A	35	2019-08-27	Post	0	0	7	93	0	0	0	0	0
6	3	C	36	2019-08-27	Post	0	0	14	82	0	0	0	0	4
7	1	A	37	2019-08-27	Post	0	0	0	65	9	1	0	9	16
7	1	C	38	2019-08-27	Post	0	0	0	58	16	0	0	3	23
7	1	O	39	2019-08-27	Post	0	0	0	79	3	0	0	4	14
7	3	O	40	2019-08-27	Post	0	0	7	92	0	0	0	0	1
7	3	A	41	2019-08-27	Post	0	0	8	85	0	0	0	0	7
7	3	C	42	2019-08-27	Post	0	0	12	83	0	0	0	0	5
8	1	O	43	2019-08-27	Post	0	0	0	86	4	0	0	2	8
8	1	C	44	2019-08-27	Post	0	0	0	59	24	1	0	6	10
8	1	A	45	2019-08-27	Post	0	0	0	55	22	2	0	14	7
8	3	C	46	2019-08-27	Post	0	0	9	86	0	0	0	0	5
8	3	O	47	2019-08-27	Post	0	0	10	89	0	0	0	0	1
8	3	A	48	2019-08-27	Post	0	0	15	81	1	0	0	1	2
9	1	C	49	2019-08-27	Post	0	0	0	50	16	5	0	18	11
9	1	O	50	2019-08-27	Post	0	0	0	88	3	0	0	8	1
9	1	A	51	2019-08-27	Post	0	0	0	55	19	0	0	15	11
9	3	C	52	2019-08-27	Post	0	0	13	82	0	0	0	0	5
9	3	A	53	2019-08-27	Post	0	0	7	87	0	0	0	1	5
9	3	O	54	2019-08-27	Post	0	0	10	88	0	0	0	0	2
10	1	C	55	2019-08-27	Post	0	0	0	73	8	0	0	3	16
10	1	O	56	2019-08-27	Post	0	0	0	90	1	1	0	0	8
10	1	A	57	2019-08-27	Post	0	0	0	62	16	0	0	6	16
10	3	C	58	2019-08-27	Post	0	0	1	96	0	0	0	2	1
10	3	A	59	2019-08-27	Post	0	0	2	82	1	0	0	5	10
10	3	O	60	2019-08-27	Post	0	0	14	84	0	1	0	0	1
1	1	A	1	2019-09-03	Pre	0	0	0	69	4	1	0	17	9
1	1	C	2	2019-09-03	Pre	0	0	8	41	21	2	0	8	20
1	1	O	3	2019-09-03	Pre	0	0	10	74	3	8	0	1	4
1	3	C	4	2019-09-03	Pre	0	0	11	87	0	0	0	0	2
1	3	A	5	2019-09-03	Pre	0	0	22	75	3	0	0	0	0
1	3	O	6	2019-09-03	Pre	0	0	13	84	0	0	0	0	3
2	1	C	7	2019-09-03	Pre	0	0	2	39	24	3	0	6	26
2	1	O	8	2019-09-03	Pre	0	0	11	61	2	0	0	2	24
2	1	A	9	2019-09-03	Pre	0	0	2	46	18	2	0	8	24
2	3	O	10	2019-09-03	Pre	0	0	22	78	0	0	0	0	0
2	3	A	11	2019-09-03	Pre	0	0	19	80	0	0	0	0	1
2	3	C	12	2019-09-03	Pre	0	0	10	82	0	0	0	3	5
3	1	O	13	2019-09-03	Pre	0	0	3	61	2	0	0	7	27
3	1	A	14	2019-09-03	Pre	0	0	1	44	20	4	0	9	22
3	1	C	15	2019-09-03	Pre	0	0	0	29	24	6	0	18	23
3	3	O	16	2019-09-03	Pre	0	0	0	99	0	0	0	1	0
3	3	C	17	2019-09-03	Pre	0	0	5	91	1	0	0	1	2
3	3	A	18	2019-09-03	Pre	0	0	3	83	6	1	0	5	2
4	1	O	19	2019-09-03	Pre	0	0	7	59	11	8	0	5	10
4	1	C	20	2019-09-03	Pre	0	0	0	38	21	4	0	11	26
4	1	A	21	2019-09-03	Pre	0	0	0	53	18	3	0	13	13
4	3	A	22	2019-09-03	Pre	0	0	20	79	0	0	0	0	1
4	3	C	23	2019-09-03	Pre	0	0	12	79	1	0	0	3	5
4	3	O	24	2019-09-03	Pre	0	0	19	76	0	2	0	0	3
5	1	C	25	2019-09-03	Pre	0	0	2	31	24	2	0	11	30
5	1	A	26	2019-09-03	Pre	0	0	0	28	20	4	0	13	35
5	1	O	27	2019-09-03	Pre	0	0	5	60	8	1	0	11	15
5	3	A	28	2019-09-03	Pre	0	0	2	93	2	0	0	1	2
5	3	O	29	2019-09-03	Pre	0	0	23	77	0	0	0	0	0
5	3	C	30	2019-09-03	Pre	0	0	5	92	0	1	0	2	0
6	1	A	31	2019-09-03	Pre	0	0	3	63	15	1	0	7	11
6	1	O	32	2019-09-03	Pre	0	0	10	57	7	5	0	2	19
6	1	C	33	2019-09-03	Pre	0	0	4	47	14	0	0	6	29
6	3	O	34	2019-09-03	Pre	0	0	8	91	0	1	0	0	0
6	3	A	35	2019-09-03	Pre	0	0	21	75	0	0	0	0	4
6	3	C	36	2019-09-03	Pre	0	0	2	94	0	0	0	2	2
7	1	A	37	2019-09-03	Pre	0	0	2	43	25	2	0	8	20
7	1	C	38	2019-09-03	Pre	0	0	1	51	18	1	0	1	28
7	1	O	39	2019-09-03	Pre	0	0	5	64	5	1	0	7	18
7	3	O	40	2019-09-03	Pre	0	0	27	73	0	0	0	0	0
7	3	A	41	2019-09-03	Pre	0	0	18	69	3	0	0	1	9
7	3	C	42	2019-09-03	Pre	0	0	16	71	0	0	0	0	13
8	1	O	43	2019-09-03	Pre	0	0	6	64	6	0	0	9	15
8	1	C	44	2019-09-03	Pre	0	0	0	37	28	0	0	16	19
8	1	A	45	2019-09-03	Pre	0	0	0	30	22	2	0	19	27
8	3	C	46	2019-09-03	Pre	0	0	19	75	1	0	0	0	5
8	3	O	47	2019-09-03	Pre	0	0	28	71	0	0	0	0	1
8	3	A	48	2019-09-03	Pre	0	0	19	67	3	0	0	2	9
9	1	C	49	2019-09-03	Pre	0	0	0	32	19	3	0	27	19
9	1	O	50	2019-09-03	Pre	0	0	0	74	2	2	0	16	6
9	1	A	51	2019-09-03	Pre	0	0	0	40	20	2	0	21	17
9	3	C	52	2019-09-03	Pre	0	0	9	67	0	0	0	0	24
9	3	A	53	2019-09-03	Pre	0	0	16	66	0	0	0	1	17
9	3	O	54	2019-09-03	Pre	0	0	25	70	0	0	0	0	5
10	1	C	55	2019-09-03	Pre	0	0	3	50	13	1	0	4	29
10	1	O	56	2019-09-03	Pre	0	0	11	64	4	0	0	4	17
10	1	A	57	2019-09-03	Pre	0	0	2	47	20	0	0	8	23
10	3	C	58	2019-09-03	Pre	0	0	0	86	0	1	0	5	8
10	3	A	59	2019-09-03	Pre	0	0	1	73	0	0	0	0	26
10	3	O	60	2019-09-03	Pre	0	0	5	86	0	0	0	0	9
1	1	A	1	2019-09-03	Post	0	0	0	71	8	0	0	11	10
1	1	C	2	2019-09-03	Post	0	0	8	41	21	2	0	8	20
1	1	O	3	2019-09-03	Post	0	0	8	86	0	3	0	1	2
1	3	C	4	2019-09-03	Post	0	0	11	87	0	0	0	0	2
1	3	A	5	2019-09-03	Post	0	0	10	86	2	0	0	0	2
1	3	O	6	2019-09-03	Post	0	0	14	86	0	0	0	0	0
2	1	C	7	2019-09-03	Post	0	0	2	39	24	3	0	6	26
2	1	O	8	2019-09-03	Post	0	0	9	83	1	0	0	0	7
2	1	A	9	2019-09-03	Post	0	0	1	59	11	0	0	6	23
2	3	O	10	2019-09-03	Post	0	0	11	89	0	0	0	0	0
2	3	A	11	2019-09-03	Post	0	0	7	86	0	0	0	0	7
2	3	C	12	2019-09-03	Post	0	0	10	82	0	0	0	3	5
3	1	O	13	2019-09-03	Post	0	0	1	78	0	0	0	6	15
3	1	A	14	2019-09-03	Post	0	0	0	42	24	5	0	4	25
3	1	C	15	2019-09-03	Post	0	0	0	29	24	6	0	18	23
3	3	O	16	2019-09-03	Post	0	0	2	98	0	0	0	0	0
3	3	C	17	2019-09-03	Post	0	0	5	91	1	0	0	1	2
3	3	A	18	2019-09-03	Post	0	0	0	92	2	1	0	5	0
4	1	O	19	2019-09-03	Post	0	0	5	76	6	2	0	1	10
4	1	C	20	2019-09-03	Post	0	0	0	38	21	4	0	11	26
4	1	A	21	2019-09-03	Post	0	0	0	53	14	4	0	12	17
4	3	A	22	2019-09-03	Post	0	0	12	87	0	0	0	1	0
4	3	C	23	2019-09-03	Post	0	0	12	79	1	0	0	3	5
4	3	O	24	2019-09-03	Post	0	0	16	80	0	1	0	0	3
5	1	C	25	2019-09-03	Post	0	0	2	31	24	2	0	11	30
5	1	A	26	2019-09-03	Post	0	0	0	41	23	1	0	11	24
5	1	O	27	2019-09-03	Post	0	0	2	73	5	4	0	3	13
5	3	A	28	2019-09-03	Post	0	0	1	91	3	2	0	0	3
5	3	O	29	2019-09-03	Post	0	0	7	93	0	0	0	0	0
5	3	C	30	2019-09-03	Post	0	0	5	92	0	1	0	2	0
6	1	A	31	2019-09-03	Post	0	0	0	70	14	0	0	5	11
6	1	O	32	2019-09-03	Post	0	0	4	70	2	2	0	1	21
6	1	C	33	2019-09-03	Post	0	0	4	47	14	0	0	6	29
6	3	O	34	2019-09-03	Post	0	0	2	98	0	0	0	0	0
6	3	A	35	2019-09-03	Post	0	0	13	86	0	0	0	0	1
6	3	C	36	2019-09-03	Post	0	0	2	94	0	0	0	2	2
7	1	A	37	2019-09-03	Post	0	0	0	46	24	2	0	8	20
7	1	C	38	2019-09-03	Post	0	0	1	51	18	1	0	1	28
7	1	O	39	2019-09-03	Post	0	0	3	86	0	1	0	4	6
7	3	O	40	2019-09-03	Post	0	0	16	84	0	0	0	0	0
7	3	A	41	2019-09-03	Post	0	0	8	80	1	0	0	0	11
7	3	C	42	2019-09-03	Post	0	0	16	71	0	0	0	0	13
8	1	O	43	2019-09-03	Post	0	0	1	73	1	0	0	8	17
8	1	C	44	2019-09-03	Post	0	0	0	37	28	0	0	16	19
8	1	A	45	2019-09-03	Post	0	0	0	17	37	7	0	12	27
8	3	C	46	2019-09-03	Post	0	0	19	75	1	0	0	0	5
8	3	O	47	2019-09-03	Post	0	0	14	86	0	0	0	0	0
8	3	A	48	2019-09-03	Post	0	0	9	68	4	0	0	2	17
9	1	C	49	2019-09-03	Post	0	0	0	32	19	3	0	27	19
9	1	O	50	2019-09-03	Post	0	0	1	84	1	0	0	8	6
9	1	A	51	2019-09-03	Post	0	0	0	42	17	1	0	13	27
9	3	C	52	2019-09-03	Post	0	0	9	67	0	0	0	0	24
9	3	A	53	2019-09-03	Post	0	0	7	80	0	2	0	0	11
9	3	O	54	2019-09-03	Post	0	0	11	84	0	0	0	0	5
10	1	C	55	2019-09-03	Post	0	0	3	50	13	1	0	4	29
10	1	O	56	2019-09-03	Post	0	0	4	73	4	0	0	5	14
10	1	A	57	2019-09-03	Post	0	0	2	46	28	2	0	5	17
10	3	C	58	2019-09-03	Post	0	0	0	86	0	1	0	5	8
10	3	A	59	2019-09-03	Post	0	0	0	81	0	0	0	4	15
10	3	O	60	2019-09-03	Post	0	0	2	94	0	0	0	0	4
1	1	A	1	2019-09-10	Pre	0	0	1	69	5	1	0	18	6
1	1	C	2	2019-09-10	Pre	0	0	7	24	16	3	0	12	38
1	1	O	3	2019-09-10	Pre	0	0	11	75	0	7	0	1	6
1	3	C	4	2019-09-10	Pre	0	0	1	90	6	1	0	2	0
1	3	A	5	2019-09-10	Pre	0	0	13	84	2	0	0	0	1
1	3	O	6	2019-09-10	Pre	0	0	8	90	0	0	0	0	2
2	1	C	7	2019-09-10	Pre	0	0	0	41	16	2	0	7	34
2	1	O	8	2019-09-10	Pre	0	0	5	72	2	0	0	0	21
2	1	A	9	2019-09-10	Pre	0	0	0	51	13	1	0	10	25
2	3	O	10	2019-09-10	Pre	0	0	21	79	0	0	0	0	0
2	3	A	11	2019-09-10	Pre	0	0	8	80	0	0	0	0	12
2	3	C	12	2019-09-10	Pre	0	0	9	82	2	0	0	1	6
3	1	O	13	2019-09-10	Pre	0	0	0	81	6	0	0	7	6
3	1	A	14	2019-09-10	Pre	0	0	0	52	15	2	0	13	18
3	1	C	15	2019-09-10	Pre	0	0	2	21	37	4	0	21	15
3	3	O	16	2019-09-10	Pre	0	0	6	94	0	0	0	0	0
3	3	C	17	2019-09-10	Pre	0	0	8	84	1	0	0	2	5
3	3	A	18	2019-09-10	Pre	0	0	5	78	5	1	0	7	4
4	1	O	19	2019-09-10	Pre	0	0	9	63	5	0	0	4	19
4	1	C	20	2019-09-10	Pre	0	0	1	37	15	0	0	11	36
4	1	A	21	2019-09-10	Pre	0	0	0	52	15	1	0	13	19
4	3	A	22	2019-09-10	Pre	0	0	11	84	0	0	0	1	4
4	3	C	23	2019-09-10	Pre	0	0	12	78	0	0	0	2	8
4	3	O	24	2019-09-10	Pre	0	0	15	83	0	1	0	0	1
5	1	C	25	2019-09-10	Pre	0	0	0	22	16	0	0	12	50
5	1	A	26	2019-09-10	Pre	0	0	0	31	10	1	0	16	42
5	1	O	27	2019-09-10	Pre	0	0	2	51	5	7	0	14	21
5	3	A	28	2019-09-10	Pre	0	0	0	90	2	2	0	2	4
5	3	O	29	2019-09-10	Pre	0	0	6	93	0	0	0	1	0
5	3	C	30	2019-09-10	Pre	0	0	1	87	0	0	0	7	5
6	1	A	31	2019-09-10	Pre	0	0	0	57	6	0	0	11	26
6	1	O	32	2019-09-10	Pre	0	0	3	62	4	0	0	4	27
6	1	C	33	2019-09-10	Pre	0	0	5	46	9	0	0	9	31
6	3	O	34	2019-09-10	Pre	0	0	10	89	0	1	0	0	0
6	3	A	35	2019-09-10	Pre	0	0	13	86	0	0	0	0	1
6	3	C	36	2019-09-10	Pre	0	0	9	89	0	0	0	1	1
7	1	A	37	2019-09-10	Pre	0	0	3	26	20	2	0	9	40
7	1	C	38	2019-09-10	Pre	0	0	4	28	14	0	0	9	45
7	1	O	39	2019-09-10	Pre	0	0	8	63	3	2	0	10	14
7	3	O	40	2019-09-10	Pre	0	0	19	76	1	0	0	0	4
7	3	A	41	2019-09-10	Pre	0	0	12	73	8	0	0	1	6
7	3	C	42	2019-09-10	Pre	0	0	18	65	0	1	0	0	16
8	1	O	43	2019-09-10	Pre	0	0	7	57	12	1	0	6	17
8	1	C	44	2019-09-10	Pre	0	0	1	9	24	2	0	21	43
8	1	A	45	2019-09-10	Pre	0	0	1	14	15	2	0	30	38
8	3	C	46	2019-09-10	Pre	0	0	12	71	1	2	0	0	14
8	3	O	47	2019-09-10	Pre	0	0	14	86	0	0	0	0	0
8	3	A	48	2019-09-10	Pre	0	0	12	64	9	4	0	1	10
9	1	C	49	2019-09-10	Pre	0	0	0	17	11	6	0	25	41
9	1	O	50	2019-09-10	Pre	0	0	4	64	0	2	0	13	17
9	1	A	51	2019-09-10	Pre	0	0	4	23	15	0	0	25	33
9	3	C	52	2019-09-10	Pre	0	0	13	68	0	0	0	0	19
9	3	A	53	2019-09-10	Pre	0	0	17	68	0	0	0	0	15
9	3	O	54	2019-09-10	Pre	0	0	12	88	0	0	0	0	0
10	1	C	55	2019-09-10	Pre	0	0	8	29	16	1	0	16	30
10	1	O	56	2019-09-10	Pre	0	0	7	63	1	1	0	5	23
10	1	A	57	2019-09-10	Pre	0	1	0	27	25	0	0	9	38
10	3	C	58	2019-09-10	Pre	0	0	0	83	2	1	0	5	9
10	3	A	59	2019-09-10	Pre	0	0	0	65	1	0	0	4	30
10	3	O	60	2019-09-10	Pre	0	0	15	80	0	0	0	1	4
1	1	A	1	2019-09-10	Post	0	0	0	70	6	1	0	14	9
1	1	C	2	2019-09-10	Post	0	0	7	24	16	3	0	12	38
1	1	O	3	2019-09-10	Post	0	0	11	78	0	2	0	4	5
1	3	C	4	2019-09-10	Post	0	0	1	90	6	1	0	2	0
1	3	A	5	2019-09-10	Post	0	0	6	93	1	0	0	0	0
1	3	O	6	2019-09-10	Post	0	0	12	87	0	0	0	0	1
2	1	C	7	2019-09-10	Post	0	0	0	41	16	2	0	7	34
2	1	O	8	2019-09-10	Post	0	0	7	80	2	0	0	1	10
2	1	A	9	2019-09-10	Post	0	0	0	57	6	0	0	11	26
2	3	O	10	2019-09-10	Post	0	0	15	84	0	0	0	0	1
2	3	A	11	2019-09-10	Post	0	0	3	86	1	0	0	0	10
2	3	C	12	2019-09-10	Post	0	0	9	82	2	0	0	1	6
3	1	O	13	2019-09-10	Post	0	0	2	87	2	0	0	3	6
3	1	A	14	2019-09-10	Post	0	0	1	45	11	3	0	13	27
3	1	C	15	2019-09-10	Post	0	0	2	21	37	4	0	21	15
3	3	O	16	2019-09-10	Post	0	0	9	91	0	0	0	0	0
3	3	C	17	2019-09-10	Post	0	0	8	84	1	0	0	2	5
3	3	A	18	2019-09-10	Post	0	0	3	89	5	0	0	2	1
4	1	O	19	2019-09-10	Post	0	0	3	80	3	1	0	7	6
4	1	C	20	2019-09-10	Post	0	0	1	37	15	0	0	11	36
4	1	A	21	2019-09-10	Post	0	0	0	39	13	0	0	16	32
4	3	A	22	2019-09-10	Post	0	0	6	89	0	0	0	0	5
4	3	C	23	2019-09-10	Post	0	0	12	78	0	0	0	2	8
4	3	O	24	2019-09-10	Post	0	0	9	90	0	0	0	0	1
5	1	C	25	2019-09-10	Post	0	0	0	22	16	0	0	12	50
5	1	A	26	2019-09-10	Post	0	0	0	39	13	2	0	15	31
5	1	O	27	2019-09-10	Post	0	0	0	69	5	6	0	7	13
5	3	A	28	2019-09-10	Post	0	0	0	85	3	7	0	0	5
5	3	O	29	2019-09-10	Post	0	0	9	91	0	0	0	0	0
5	3	C	30	2019-09-10	Post	0	0	1	87	0	0	0	7	5
6	1	A	31	2019-09-10	Post	0	0	0	63	3	0	0	19	15
6	1	O	32	2019-09-10	Post	0	0	3	75	3	1	0	2	16
6	1	C	33	2019-09-10	Post	0	0	5	46	9	0	0	9	31
6	3	O	34	2019-09-10	Post	0	0	11	89	0	0	0	0	0
6	3	A	35	2019-09-10	Post	0	0	6	93	0	1	0	0	0
6	3	C	36	2019-09-10	Post	0	0	9	89	0	0	0	1	1
7	1	A	37	2019-09-10	Post	0	0	0	42	10	0	0	16	32
7	1	C	38	2019-09-10	Post	0	0	4	28	14	0	0	9	45
7	1	O	39	2019-09-10	Post	0	0	8	73	2	2	0	5	10
7	3	O	40	2019-09-10	Post	0	0	19	81	0	0	0	0	0
7	3	A	41	2019-09-10	Post	0	0	6	80	5	0	0	1	8
7	3	C	42	2019-09-10	Post	0	0	18	65	0	1	0	0	16
8	1	O	43	2019-09-10	Post	0	0	8	77	1	1	0	6	7
8	1	C	44	2019-09-10	Post	0	0	1	9	24	2	0	21	43
8	1	A	45	2019-09-10	Post	0	0	0	13	12	4	0	25	46
8	3	C	46	2019-09-10	Post	0	0	12	71	1	2	0	0	14
8	3	O	47	2019-09-10	Post	0	0	8	92	0	0	0	0	0
8	3	A	48	2019-09-10	Post	0	0	10	72	4	0	0	0	14
9	1	C	49	2019-09-10	Post	0	0	0	17	11	6	0	25	41
9	1	O	50	2019-09-10	Post	0	0	8	70	0	1	0	13	8
9	1	A	51	2019-09-10	Post	0	0	0	40	12	0	0	22	26
9	3	C	52	2019-09-10	Post	0	0	13	68	0	0	0	0	19
9	3	A	53	2019-09-10	Post	0	0	3	83	1	1	0	1	11
9	3	O	54	2019-09-10	Post	0	0	12	88	0	0	0	0	0
10	1	C	55	2019-09-10	Post	0	0	8	29	16	1	0	16	30
10	1	O	56	2019-09-10	Post	0	0	8	76	1	0	0	5	10
10	1	A	57	2019-09-10	Post	0	0	0	35	21	0	0	6	38
10	3	C	58	2019-09-10	Post	0	0	0	83	2	1	0	5	9
10	3	A	59	2019-09-10	Post	0	0	0	64	0	0	0	5	31
10	3	O	60	2019-09-10	Post	0	0	15	83	0	0	0	0	2
1	1	A	1	2019-09-17	Pre	1	0	0	66	5	0	0	17	11
1	1	C	2	2019-09-17	Pre	0	0	7	18	7	0	1	19	48
1	1	O	3	2019-09-17	Pre	0	0	13	65	1	6	0	3	12
1	3	C	4	2019-09-17	Pre	0	0	11	76	7	1	0	2	3
1	3	A	5	2019-09-17	Pre	0	0	17	83	0	0	0	0	0
1	3	O	6	2019-09-17	Pre	0	0	13	80	3	0	0	0	4
2	1	C	7	2019-09-17	Pre	0	0	0	42	1	0	0	13	44
2	1	O	8	2019-09-17	Pre	0	0	5	69	2	0	0	1	23
2	1	A	9	2019-09-17	Pre	0	0	0	37	2	0	0	12	49
2	3	O	10	2019-09-17	Pre	0	0	24	74	0	0	0	0	2
2	3	A	11	2019-09-17	Pre	0	0	11	78	1	0	0	0	10
2	3	C	12	2019-09-17	Pre	0	0	5	80	2	0	0	1	12
3	1	O	13	2019-09-17	Pre	0	0	2	64	1	2	0	11	20
3	1	A	14	2019-09-17	Pre	0	0	0	55	5	1	0	14	25
3	1	C	15	2019-09-17	Pre	0	0	0	8	24	4	0	30	34
3	3	O	16	2019-09-17	Pre	0	0	4	95	0	1	0	0	0
3	3	C	17	2019-09-17	Pre	0	0	9	70	7	0	0	3	11
3	3	A	18	2019-09-17	Pre	0	0	6	72	10	0	0	6	6
4	1	O	19	2019-09-17	Pre	0	0	5	64	7	0	0	5	19
4	1	C	20	2019-09-17	Pre	0	0	0	36	7	2	0	18	37
4	1	A	21	2019-09-17	Pre	0	0	0	38	14	2	0	19	27
4	3	A	22	2019-09-17	Pre	0	0	4	82	0	0	0	1	13
4	3	C	23	2019-09-17	Pre	0	0	4	76	2	0	0	2	16
4	3	O	24	2019-09-17	Pre	0	0	16	79	0	0	0	0	5
5	1	C	25	2019-09-17	Pre	0	0	0	17	8	5	0	17	53
5	1	A	26	2019-09-17	Pre	0	0	0	29	5	0	0	19	47
5	1	O	27	2019-09-17	Pre	0	0	0	62	3	1	0	9	25
5	3	A	28	2019-09-17	Pre	0	0	1	82	3	5	0	2	7
5	3	O	29	2019-09-17	Pre	0	0	6	93	0	0	0	1	0
5	3	C	30	2019-09-17	Pre	0	0	0	81	6	0	0	7	6
6	1	A	31	2019-09-17	Pre	0	0	0	55	7	1	0	17	20
6	1	O	32	2019-09-17	Pre	0	0	0	59	6	0	0	6	29
6	1	C	33	2019-09-17	Pre	0	0	0	43	6	1	0	4	46
6	3	O	34	2019-09-17	Pre	0	0	8	91	0	1	0	0	0
6	3	A	35	2019-09-17	Pre	0	0	2	98	0	0	0	0	0
6	3	C	36	2019-09-17	Pre	0	0	6	89	2	1	0	0	2
7	1	A	37	2019-09-17	Pre	0	0	0	21	15	1	0	14	49
7	1	C	38	2019-09-17	Pre	0	0	0	22	2	2	0	9	65
7	1	O	39	2019-09-17	Pre	0	0	0	70	1	0	0	16	13
7	3	O	40	2019-09-17	Pre	0	0	20	80	0	0	0	0	0
7	3	A	41	2019-09-17	Pre	0	0	5	68	15	0	0	0	12
7	3	C	42	2019-09-17	Pre	0	0	5	67	0	2	0	0	26
8	1	O	43	2019-09-17	Pre	0	0	9	62	3	0	0	8	18
8	1	C	44	2019-09-17	Pre	0	0	1	4	11	1	0	21	62
8	1	A	45	2019-09-17	Pre	0	0	0	14	14	0	0	23	49
8	3	C	46	2019-09-17	Pre	0	0	13	57	3	0	0	0	27
8	3	O	47	2019-09-17	Pre	0	0	14	84	0	0	0	0	2
8	3	A	48	2019-09-17	Pre	0	0	3	67	10	0	0	0	20
9	1	C	49	2019-09-17	Pre	0	0	0	14	5	1	0	29	51
9	1	O	50	2019-09-17	Pre	0	0	15	59	2	1	0	12	11
9	1	A	51	2019-09-17	Pre	0	0	2	33	7	1	0	14	43
9	3	C	52	2019-09-17	Pre	0	1	8	71	0	0	0	0	20
9	3	A	53	2019-09-17	Pre	0	0	9	69	2	0	0	1	19
9	3	O	54	2019-09-17	Pre	0	0	15	85	0	0	0	0	0
10	1	C	55	2019-09-17	Pre	0	0	6	20	14	3	0	11	46
10	1	O	56	2019-09-17	Pre	0	0	12	65	0	0	0	5	18
10	1	A	57	2019-09-17	Pre	0	0	1	22	23	0	0	14	40
10	3	C	58	2019-09-17	Pre	0	0	0	76	0	4	0	6	14
10	3	A	59	2019-09-17	Pre	0	0	2	61	3	0	0	2	32
10	3	O	60	2019-09-17	Pre	0	0	3	94	0	0	0	0	3
1	1	A	1	2019-09-17	Post	0	0	0	56	6	4	0	30	4
1	1	C	2	2019-09-17	Post	0	0	7	18	7	0	1	19	48
1	1	O	3	2019-09-17	Post	0	0	19	72	0	3	0	1	5
1	3	C	4	2019-09-17	Post	0	0	11	76	7	1	0	2	3
1	3	A	5	2019-09-17	Post	0	0	14	78	2	0	0	0	6
1	3	O	6	2019-09-17	Post	0	0	15	84	1	0	0	0	0
2	1	C	7	2019-09-17	Post	0	0	0	42	1	0	0	13	44
2	1	O	8	2019-09-17	Post	0	0	3	83	3	0	0	2	9
2	1	A	9	2019-09-17	Post	0	0	0	55	1	0	0	9	35
2	3	O	10	2019-09-17	Post	0	0	24	76	0	0	0	0	0
2	3	A	11	2019-09-17	Post	0	0	1	85	1	0	0	0	13
2	3	C	12	2019-09-17	Post	0	0	5	80	2	0	0	1	12
3	1	O	13	2019-09-17	Post	0	0	1	74	1	3	0	11	10
3	1	A	14	2019-09-17	Post	0	0	0	52	4	0	0	20	24
3	1	C	15	2019-09-17	Post	0	0	0	8	24	4	0	30	34
3	3	O	16	2019-09-17	Post	0	0	4	96	0	0	0	0	0
3	3	C	17	2019-09-17	Post	0	0	9	70	7	0	0	3	11
3	3	A	18	2019-09-17	Post	0	0	1	68	12	2	0	8	9
4	1	O	19	2019-09-17	Post	0	0	1	79	4	0	0	8	8
4	1	C	20	2019-09-17	Post	0	0	0	36	7	2	0	18	37
4	1	A	21	2019-09-17	Post	0	0	0	32	11	0	0	18	39
4	3	A	22	2019-09-17	Post	0	0	1	90	0	0	0	1	8
4	3	C	23	2019-09-17	Post	0	0	4	76	2	0	0	2	16
4	3	O	24	2019-09-17	Post	0	0	9	91	0	0	0	0	0
5	1	C	25	2019-09-17	Post	0	0	0	17	8	5	0	17	53
5	1	A	26	2019-09-17	Post	0	0	0	34	5	0	0	21	40
5	1	O	27	2019-09-17	Post	0	0	0	72	1	3	0	10	14
5	3	A	28	2019-09-17	Post	0	0	0	74	5	5	0	8	8
5	3	O	29	2019-09-17	Post	0	0	6	93	0	0	0	1	0
5	3	C	30	2019-09-17	Post	0	0	0	81	6	0	0	7	6
6	1	A	31	2019-09-17	Post	0	0	1	63	4	0	0	18	14
6	1	O	32	2019-09-17	Post	0	0	0	80	1	0	0	4	15
6	1	C	33	2019-09-17	Post	0	0	0	43	6	1	0	4	46
6	3	O	34	2019-09-17	Post	0	0	7	92	0	1	0	0	0
6	3	A	35	2019-09-17	Post	0	0	1	96	0	1	0	0	2
6	3	C	36	2019-09-17	Post	0	0	6	89	2	1	0	0	2
7	1	A	37	2019-09-17	Post	0	0	0	33	5	1	0	18	43
7	1	C	38	2019-09-17	Post	0	0	0	22	2	2	0	9	65
7	1	O	39	2019-09-17	Post	0	0	0	75	1	1	0	10	13
7	3	O	40	2019-09-17	Post	0	0	11	88	0	0	0	0	1
7	3	A	41	2019-09-17	Post	0	0	3	66	19	0	0	1	11
7	3	C	42	2019-09-17	Post	0	0	5	67	0	2	0	0	26
8	1	O	43	2019-09-17	Post	0	0	7	69	4	0	0	6	14
8	1	C	44	2019-09-17	Post	0	0	1	4	11	1	0	21	62
8	1	A	45	2019-09-17	Post	0	0	0	15	9	0	0	27	49
8	3	C	46	2019-09-17	Post	0	0	13	57	3	0	0	0	27
8	3	O	47	2019-09-17	Post	0	0	13	86	0	0	0	0	1
8	3	A	48	2019-09-17	Post	0	0	1	68	6	0	0	0	25
9	1	C	49	2019-09-17	Post	0	0	0	14	5	1	0	29	51
9	1	O	50	2019-09-17	Post	0	0	13	70	0	2	0	9	6
9	1	A	51	2019-09-17	Post	0	0	1	30	9	1	0	21	38
9	3	C	52	2019-09-17	Post	0	1	8	71	0	0	0	0	20
9	3	A	53	2019-09-17	Post	0	0	5	74	5	0	0	1	15
9	3	O	54	2019-09-17	Post	0	0	12	88	0	0	0	0	0
10	1	C	55	2019-09-17	Post	0	0	6	20	14	3	0	11	46
10	1	O	56	2019-09-17	Post	0	0	7	74	1	1	0	8	9
10	1	A	57	2019-09-17	Post	0	0	1	20	23	0	0	15	41
10	3	C	58	2019-09-17	Post	0	0	0	76	0	4	0	6	14
10	3	A	59	2019-09-17	Post	0	0	1	60	2	0	0	1	36
10	3	O	60	2019-09-17	Post	0	0	3	96	0	0	0	0	1
1	1	A	1	2019-09-24	Pre	1	0	0	48	11	1	0	24	15
1	1	C	2	2019-09-24	Pre	1	0	1	9	1	3	0	9	76
1	1	O	3	2019-09-24	Pre	0	0	10	69	2	3	0	1	15
1	3	C	4	2019-09-24	Pre	1	0	6	77	8	1	0	3	4
1	3	A	5	2019-09-24	Pre	0	0	10	82	6	0	0	0	2
1	3	O	6	2019-09-24	Pre	0	0	13	87	0	0	0	0	0
2	1	C	7	2019-09-24	Pre	0	0	3	36	4	0	0	1	56
2	1	O	8	2019-09-24	Pre	0	0	5	82	2	0	0	1	10
2	1	A	9	2019-09-24	Pre	2	0	2	38	1	0	0	11	46
2	3	O	10	2019-09-24	Pre	0	0	13	86	0	0	0	0	1
2	3	A	11	2019-09-24	Pre	0	0	2	79	0	0	0	2	17
2	3	C	12	2019-09-24	Pre	0	0	12	74	4	0	0	1	9
3	1	O	13	2019-09-24	Pre	1	0	1	72	1	2	0	10	13
3	1	A	14	2019-09-24	Pre	0	0	0	66	1	0	0	14	19
3	1	C	15	2019-09-24	Pre	7	0	0	5	22	3	0	14	49
3	3	O	16	2019-09-24	Pre	0	0	3	94	0	1	0	2	0
3	3	C	17	2019-09-24	Pre	0	0	2	76	11	0	0	3	8
3	3	A	18	2019-09-24	Pre	2	0	1	65	8	0	0	8	16
4	1	O	19	2019-09-24	Pre	0	0	0	90	1	0	0	5	4
4	1	C	20	2019-09-24	Pre	1	0	0	44	2	0	0	15	38
4	1	A	21	2019-09-24	Pre	0	0	1	28	10	0	0	16	45
4	3	A	22	2019-09-24	Pre	0	0	4	88	0	0	0	0	8
4	3	C	23	2019-09-24	Pre	1	0	2	80	1	0	0	4	12
4	3	O	24	2019-09-24	Pre	0	1	16	79	0	0	0	0	4
5	1	C	25	2019-09-24	Pre	1	0	0	20	6	0	0	15	58
5	1	A	26	2019-09-24	Pre	0	0	0	25	3	1	0	14	57
5	1	O	27	2019-09-24	Pre	0	0	3	71	2	2	0	4	18
5	3	A	28	2019-09-24	Pre	0	0	3	70	7	5	0	6	9
5	3	O	29	2019-09-24	Pre	0	0	7	91	0	0	0	0	2
5	3	C	30	2019-09-24	Pre	0	0	7	57	9	3	0	9	15
6	1	A	31	2019-09-24	Pre	0	0	0	56	1	0	0	22	21
6	1	O	32	2019-09-24	Pre	0	0	4	74	0	0	0	8	14
6	1	C	33	2019-09-24	Pre	0	0	1	28	3	0	0	12	56
6	3	O	34	2019-09-24	Pre	0	0	6	90	0	0	0	4	0
6	3	A	35	2019-09-24	Pre	0	0	8	91	0	0	0	0	1
6	3	C	36	2019-09-24	Pre	0	0	7	87	2	1	0	1	2
7	1	A	37	2019-09-24	Pre	1	0	2	24	4	0	0	11	58
7	1	C	38	2019-09-24	Pre	1	1	1	8	4	0	0	8	77
7	1	O	39	2019-09-24	Pre	2	0	4	60	3	0	0	15	16
7	3	O	40	2019-09-24	Pre	0	0	19	79	1	0	0	0	1
7	3	A	41	2019-09-24	Pre	0	0	9	64	16	0	0	0	11
7	3	C	42	2019-09-24	Pre	0	0	4	72	0	0	0	0	24
8	1	O	43	2019-09-24	Pre	0	0	14	63	0	0	0	8	15
8	1	C	44	2019-09-24	Pre	4	1	2	8	5	1	0	10	69
8	1	A	45	2019-09-24	Pre	3	1	0	14	8	0	0	18	56
8	3	C	46	2019-09-24	Pre	1	0	9	63	1	0	0	0	26
8	3	O	47	2019-09-24	Pre	0	0	10	89	0	0	0	0	1
8	3	A	48	2019-09-24	Pre	0	0	4	84	0	0	0	3	9
9	1	C	49	2019-09-24	Pre	0	1	0	6	10	0	0	29	54
9	1	O	50	2019-09-24	Pre	0	0	5	62	5	0	0	7	21
9	1	A	51	2019-09-24	Pre	0	0	0	30	6	0	0	22	42
9	3	C	52	2019-09-24	Pre	0	0	8	63	0	0	0	1	28
9	3	A	53	2019-09-24	Pre	0	0	6	81	1	0	0	0	12
9	3	O	54	2019-09-24	Pre	0	0	8	91	0	0	0	0	1
10	1	C	55	2019-09-24	Pre	3	0	3	19	9	0	0	13	53
10	1	O	56	2019-09-24	Pre	0	0	9	69	2	0	0	2	18
10	1	A	57	2019-09-24	Pre	2	1	1	14	15	0	0	6	61
10	3	C	58	2019-09-24	Pre	0	0	6	50	2	1	0	9	32
10	3	A	59	2019-09-24	Pre	0	1	3	55	9	0	0	2	30
10	3	O	60	2019-09-24	Pre	0	0	12	83	4	0	0	0	1
1	1	A	1	2019-09-24	Post	1	0	0	48	10	0	0	30	11
1	1	C	2	2019-09-24	Post	1	0	1	9	1	3	0	9	76
1	1	O	3	2019-09-24	Post	0	0	9	84	0	0	0	1	6
1	3	C	4	2019-09-24	Post	1	0	6	77	8	1	0	3	4
1	3	A	5	2019-09-24	Post	0	0	5	85	5	0	0	0	5
1	3	O	6	2019-09-24	Post	0	0	8	92	0	0	0	0	0
2	1	C	7	2019-09-24	Post	0	0	3	36	4	0	0	1	56
2	1	O	8	2019-09-24	Post	0	0	6	86	0	0	0	2	6
2	1	A	9	2019-09-24	Post	2	0	0	30	3	0	0	6	59
2	3	O	10	2019-09-24	Post	0	0	9	90	0	0	0	0	1
2	3	A	11	2019-09-24	Post	0	0	1	83	0	0	0	0	16
2	3	C	12	2019-09-24	Post	0	0	12	74	4	0	0	1	9
3	1	O	13	2019-09-24	Post	0	0	2	76	5	0	0	10	7
3	1	A	14	2019-09-24	Post	0	0	0	57	0	0	0	21	22
3	1	C	15	2019-09-24	Post	7	0	0	5	22	3	0	14	49
3	3	O	16	2019-09-24	Post	0	0	8	92	0	0	0	0	0
3	3	C	17	2019-09-24	Post	0	0	2	76	11	0	0	3	8
3	3	A	18	2019-09-24	Post	3	0	1	61	15	1	0	10	9
4	1	O	19	2019-09-24	Post	0	0	0	89	0	0	0	7	4
4	1	C	20	2019-09-24	Post	1	0	0	44	2	0	0	15	38
4	1	A	21	2019-09-24	Post	0	0	0	34	5	0	0	20	41
4	3	A	22	2019-09-24	Post	0	0	2	86	0	0	0	1	11
4	3	C	23	2019-09-24	Post	1	0	2	80	1	0	0	4	12
4	3	O	24	2019-09-24	Post	0	0	5	95	0	0	0	0	0
5	1	C	25	2019-09-24	Post	1	0	0	20	6	0	0	15	58
5	1	A	26	2019-09-24	Post	1	0	0	25	8	0	0	15	51
5	1	O	27	2019-09-24	Post	1	0	4	78	3	3	0	1	10
5	3	A	28	2019-09-24	Post	1	0	3	73	8	4	0	5	6
5	3	O	29	2019-09-24	Post	0	0	7	93	0	0	0	0	0
5	3	C	30	2019-09-24	Post	0	0	7	57	9	3	0	9	15
6	1	A	31	2019-09-24	Post	1	0	0	47	4	1	0	24	23
6	1	O	32	2019-09-24	Post	0	0	8	79	0	0	0	7	6
6	1	C	33	2019-09-24	Post	0	0	1	28	3	0	0	12	56
6	3	O	34	2019-09-24	Post	0	0	4	95	0	0	0	1	0
6	3	A	35	2019-09-24	Post	0	0	3	96	0	1	0	0	0
6	3	C	36	2019-09-24	Post	0	0	7	87	2	1	0	1	2
7	1	A	37	2019-09-24	Post	3	0	2	21	9	0	0	10	55
7	1	C	38	2019-09-24	Post	1	1	1	8	4	0	0	8	77
7	1	O	39	2019-09-24	Post	1	0	4	77	3	2	0	6	7
7	3	O	40	2019-09-24	Post	0	0	17	80	0	0	0	0	3
7	3	A	41	2019-09-24	Post	0	0	5	66	17	0	0	1	11
7	3	C	42	2019-09-24	Post	0	0	4	72	0	0	0	0	24
8	1	O	43	2019-09-24	Post	0	0	20	70	0	0	0	4	6
8	1	C	44	2019-09-24	Post	4	1	2	8	5	1	0	10	69
8	1	A	45	2019-09-24	Post	0	0	0	15	8	0	0	25	52
8	3	C	46	2019-09-24	Post	1	0	9	63	1	0	0	0	26
8	3	O	47	2019-09-24	Post	0	0	6	94	0	0	0	0	0
8	3	A	48	2019-09-24	Post	0	0	1	86	0	0	0	2	11
9	1	C	49	2019-09-24	Post	0	1	0	6	10	0	0	29	54
9	1	O	50	2019-09-24	Post	0	0	10	77	5	0	0	1	7
9	1	A	51	2019-09-24	Post	1	0	0	27	3	0	0	27	42
9	3	C	52	2019-09-24	Post	0	0	8	63	0	0	0	1	28
9	3	A	53	2019-09-24	Post	0	0	5	79	3	0	0	1	12
9	3	O	54	2019-09-24	Post	0	0	8	92	0	0	0	0	0
10	1	C	55	2019-09-24	Post	3	0	3	19	9	0	0	13	53
10	1	O	56	2019-09-24	Post	0	0	6	84	0	0	0	3	7
10	1	A	57	2019-09-24	Post	2	0	1	24	13	0	0	5	55
10	3	C	58	2019-09-24	Post	0	0	6	50	2	1	0	9	32
10	3	A	59	2019-09-24	Post	0	0	0	68	10	0	0	0	22
10	3	O	60	2019-09-24	Post	0	0	11	86	0	0	0	0	3
