## Supplementary material for "Negative and positive interspecific interactions involving jellyfish polyps in marine sessile communities": Data and code: environmentaldata.txt

Date	depthm	salinitypsu	temperaturedegreesC	oxygenmgperl
30/07/2019	1	24.54	20.56	7.61
06/08/2019	1	24.64	20.71	7.28
13/08/2019	1	24.56	19.38	4.14
20/08/2019	1	24.5	18.41	4.67
27/08/2019	1	NA	20.2	11.67
03/09/2019	1	24.44	18.11	6.08
10/09/2019	1	24.21	16.58	7.17
17/09/2019	1	24.27	16.48	6.8
24/09/2019	1	23.96	16.59	9.19
30/07/2019	3	24.85	20.37	7.75
06/08/2019	3	24.6	20.7	7.17
13/08/2019	3	24.55	19.21	4.07
20/08/2019	3	24.48	18.28	4.72
27/08/2019	3	NA	19.3	8.03
03/09/2019	3	24.5	17.66	5.72
10/09/2019	3	24.2	16.49	6.41
17/09/2019	3	24.27	16.39	7.14
24/09/2019	3	24.36	16.27	7.05
