## Supplementary material for "Negative and positive interspecific interactions involving jellyfish polyps in marine sessile communities": Data and code: treatmentapplied.txt

panel	date	applied
1	2019-08-06
1	2019-08-13
1	2019-08-20	A
1	2019-08-27	A
1	2019-09-03	A
1	2019-09-10	A
1	2019-09-17	A
1	2019-09-24	A
2	2019-08-06
2	2019-08-13	A
2	2019-08-20
2	2019-08-27
2	2019-09-03
2	2019-09-10
2	2019-09-17
2	2019-09-24
3	2019-08-06	O
3	2019-08-13	O
3	2019-08-20	O
3	2019-08-27	O
3	2019-09-03	O
3	2019-09-10	O
3	2019-09-17	O
3	2019-09-24	O
4	2019-08-06
4	2019-08-13
4	2019-08-20
4	2019-08-27
4	2019-09-03
4	2019-09-10
4	2019-09-17
4	2019-09-24
5	2019-08-06
5	2019-08-13	A
5	2019-08-20	A
5	2019-08-27	A
5	2019-09-03	A
5	2019-09-10	A
5	2019-09-17	A
5	2019-09-24	A
6	2019-08-06	O
6	2019-08-13	O
6	2019-08-20	O
6	2019-08-27	O
6	2019-09-03	O
6	2019-09-10	O
6	2019-09-17	O
6	2019-09-24	O
7	2019-08-06
7	2019-08-13
7	2019-08-20
7	2019-08-27
7	2019-09-03
7	2019-09-10
7	2019-09-17
7	2019-09-24
8	2019-08-06	O
8	2019-08-13	O
8	2019-08-20	O
8	2019-08-27	O
8	2019-09-03	O
8	2019-09-10	O
8	2019-09-17	O
8	2019-09-24	O
9	2019-08-06
9	2019-08-13	A
9	2019-08-20	A
9	2019-08-27	A
9	2019-09-03	A
9	2019-09-10	A
9	2019-09-17	A
9	2019-09-24	A
10	2019-08-06
10	2019-08-13
10	2019-08-20	O
10	2019-08-27	O
10	2019-09-03	O
10	2019-09-10	O
10	2019-09-17	O
10	2019-09-24	O
11	2019-08-06
11	2019-08-13	A
11	2019-08-20	A
11	2019-08-27	A
11	2019-09-03	A
11	2019-09-10	A
11	2019-09-17	A
11	2019-09-24	A
12	2019-08-06
12	2019-08-13
12	2019-08-20
12	2019-08-27
12	2019-09-03
12	2019-09-10
12	2019-09-17
12	2019-09-24
13	2019-08-06	O
13	2019-08-13	O
13	2019-08-20	O
13	2019-08-27	O
13	2019-09-03	O
13	2019-09-10	O
13	2019-09-17	O
13	2019-09-24	O
14	2019-08-06
14	2019-08-13
14	2019-08-20	A
14	2019-08-27	A
14	2019-09-03	A
14	2019-09-10	A
14	2019-09-17	A
14	2019-09-24	A
15	2019-08-06
15	2019-08-13
15	2019-08-20
15	2019-08-27
15	2019-09-03
15	2019-09-10
15	2019-09-17
15	2019-09-24
16	2019-08-06	O
16	2019-08-13
16	2019-08-20	O
16	2019-08-27	O
16	2019-09-03	O
16	2019-09-10	O
16	2019-09-17	O
16	2019-09-24	O
17	2019-08-06
17	2019-08-13
17	2019-08-20
17	2019-08-27
17	2019-09-03
17	2019-09-10
17	2019-09-17
17	2019-09-24
18	2019-08-06
18	2019-08-13	A
18	2019-08-20	A
18	2019-08-27	A
18	2019-09-03	A
18	2019-09-10	A
18	2019-09-17	A
18	2019-09-24	A
19	2019-08-06	O
19	2019-08-13	O
19	2019-08-20	O
19	2019-08-27	O
19	2019-09-03	O
19	2019-09-10	O
19	2019-09-17	O
19	2019-09-24	O
20	2019-08-06
20	2019-08-13
20	2019-08-20
20	2019-08-27
20	2019-09-03
20	2019-09-10
20	2019-09-17
20	2019-09-24
21	2019-08-06
21	2019-08-13	A
21	2019-08-20	A
21	2019-08-27	A
21	2019-09-03	A
21	2019-09-10	A
21	2019-09-17	A
21	2019-09-24	A
22	2019-08-06
22	2019-08-13	A
22	2019-08-20	A
22	2019-08-27	A
22	2019-09-03	A
22	2019-09-10	A
22	2019-09-17	A
22	2019-09-24	A
23	2019-08-06
23	2019-08-13
23	2019-08-20
23	2019-08-27
23	2019-09-03
23	2019-09-10
23	2019-09-17
23	2019-09-24
24	2019-08-06
24	2019-08-13
24	2019-08-20	O
24	2019-08-27	O
24	2019-09-03	O
24	2019-09-10	O
24	2019-09-17	O
24	2019-09-24	O
25	2019-08-06
25	2019-08-13
25	2019-08-20
25	2019-08-27
25	2019-09-03
25	2019-09-10
25	2019-09-17
25	2019-09-24
26	2019-08-06
26	2019-08-13
26	2019-08-20	A
26	2019-08-27	A
26	2019-09-03	A
26	2019-09-10	A
26	2019-09-17	A
26	2019-09-24	A
27	2019-08-06	O
27	2019-08-13	O
27	2019-08-20	O
27	2019-08-27	O
27	2019-09-03	O
27	2019-09-10	O
27	2019-09-17	O
27	2019-09-24	O
28	2019-08-06
28	2019-08-13	A
28	2019-08-20	A
28	2019-08-27	A
28	2019-09-03	A
28	2019-09-10	A
28	2019-09-17	A
28	2019-09-24	A
29	2019-08-06	O
29	2019-08-13
29	2019-08-20	O
29	2019-08-27	O
29	2019-09-03	O
29	2019-09-10	O
29	2019-09-17	O
29	2019-09-24	O
30	2019-08-06
30	2019-08-13
30	2019-08-20
30	2019-08-27
30	2019-09-03
30	2019-09-10
30	2019-09-17
30	2019-09-24
31	2019-08-06
31	2019-08-13	A
31	2019-08-20	A
31	2019-08-27	A
31	2019-09-03	A
31	2019-09-10	A
31	2019-09-17	A
31	2019-09-24	A
32	2019-08-06	O
32	2019-08-13	O
32	2019-08-20	O
32	2019-08-27	O
32	2019-09-03	O
32	2019-09-10	O
32	2019-09-17	O
32	2019-09-24	O
33	2019-08-06
33	2019-08-13
33	2019-08-20
33	2019-08-27
33	2019-09-03
33	2019-09-10
33	2019-09-17
33	2019-09-24
34	2019-08-06	O
34	2019-08-13
34	2019-08-20	O
34	2019-08-27	O
34	2019-09-03	O
34	2019-09-10	O
34	2019-09-17	O
34	2019-09-24	O
35	2019-08-06
35	2019-08-13	A
35	2019-08-20	A
35	2019-08-27	A
35	2019-09-03	A
35	2019-09-10	A
35	2019-09-17	A
35	2019-09-24	A
36	2019-08-06
36	2019-08-13
36	2019-08-20
36	2019-08-27
36	2019-09-03
36	2019-09-10
36	2019-09-17
36	2019-09-24
37	2019-08-06
37	2019-08-13
37	2019-08-20	A
37	2019-08-27	A
37	2019-09-03	A
37	2019-09-10	A
37	2019-09-17	A
37	2019-09-24	A
38	2019-08-06
38	2019-08-13
38	2019-08-20
38	2019-08-27
38	2019-09-03
38	2019-09-10
38	2019-09-17
38	2019-09-24
39	2019-08-06	O
39	2019-08-13	O
39	2019-08-20	O
39	2019-08-27	O
39	2019-09-03	O
39	2019-09-10	O
39	2019-09-17	O
39	2019-09-24	O
40	2019-08-06
40	2019-08-13
40	2019-08-20	O
40	2019-08-27	O
40	2019-09-03	O
40	2019-09-10	O
40	2019-09-17	O
40	2019-09-24	O
41	2019-08-06
41	2019-08-13	A
41	2019-08-20	A
41	2019-08-27	A
41	2019-09-03	A
41	2019-09-10	A
41	2019-09-17	A
41	2019-09-24	A
42	2019-08-06
42	2019-08-13
42	2019-08-20
42	2019-08-27
42	2019-09-03
42	2019-09-10
42	2019-09-17
42	2019-09-24
43	2019-08-06	O
43	2019-08-13	O
43	2019-08-20	O
43	2019-08-27	O
43	2019-09-03	O
43	2019-09-10	O
43	2019-09-17	O
43	2019-09-24	O
44	2019-08-06
44	2019-08-13
44	2019-08-20
44	2019-08-27
44	2019-09-03
44	2019-09-10
44	2019-09-17
44	2019-09-24
45	2019-08-06
45	2019-08-13	A
45	2019-08-20	A
45	2019-08-27	A
45	2019-09-03	A
45	2019-09-10	A
45	2019-09-17	A
45	2019-09-24	A
46	2019-08-06
46	2019-08-13
46	2019-08-20
46	2019-08-27
46	2019-09-03
46	2019-09-10
46	2019-09-17
46	2019-09-24
47	2019-08-06	O
47	2019-08-13
47	2019-08-20	O
47	2019-08-27	O
47	2019-09-03	O
47	2019-09-10	O
47	2019-09-17	O
47	2019-09-24	O
48	2019-08-06
48	2019-08-13	A
48	2019-08-20	A
48	2019-08-27	A
48	2019-09-03	A
48	2019-09-10	A
48	2019-09-17	A
48	2019-09-24	A
49	2019-08-06
49	2019-08-13
49	2019-08-20
49	2019-08-27
49	2019-09-03
49	2019-09-10
49	2019-09-17
49	2019-09-24
50	2019-08-06	O
50	2019-08-13	O
50	2019-08-20	O
50	2019-08-27	O
50	2019-09-03	O
50	2019-09-10	O
50	2019-09-17	O
50	2019-09-24	O
51	2019-08-06
51	2019-08-13
51	2019-08-20	A
51	2019-08-27	A
51	2019-09-03	A
51	2019-09-10	A
51	2019-09-17	A
51	2019-09-24	A
52	2019-08-06
52	2019-08-13
52	2019-08-20
52	2019-08-27
52	2019-09-03
52	2019-09-10
52	2019-09-17
52	2019-09-24
53	2019-08-06
53	2019-08-13	A
53	2019-08-20	A
53	2019-08-27	A
53	2019-09-03	A
53	2019-09-10	A
53	2019-09-17	A
53	2019-09-24	A
54	2019-08-06	O
54	2019-08-13
54	2019-08-20	O
54	2019-08-27	O
54	2019-09-03	O
54	2019-09-10	O
54	2019-09-17	O
54	2019-09-24	O
55	2019-08-06
55	2019-08-13
55	2019-08-20
55	2019-08-27
55	2019-09-03
55	2019-09-10
55	2019-09-17
55	2019-09-24
56	2019-08-06	O
56	2019-08-13	O
56	2019-08-20	O
56	2019-08-27	O
56	2019-09-03	O
56	2019-09-10	O
56	2019-09-17	O
56	2019-09-24	O
57	2019-08-06
57	2019-08-13
57	2019-08-20	A
57	2019-08-27	A
57	2019-09-03	A
57	2019-09-10	A
57	2019-09-17	A
57	2019-09-24	A
58	2019-08-06
58	2019-08-13
58	2019-08-20
58	2019-08-27
58	2019-09-03
58	2019-09-10
58	2019-09-17
58	2019-09-24
59	2019-08-06
59	2019-08-13	A
59	2019-08-20	A
59	2019-08-27	A
59	2019-09-03	A
59	2019-09-10	A
59	2019-09-17	A
59	2019-09-24	A
60	2019-08-06
60	2019-08-13	O
60	2019-08-20	O
60	2019-08-27	O
60	2019-09-03	O
60	2019-09-10	O
60	2019-09-17	O
60	2019-09-24	O
